# Diverse bacteria exhibit superadditive growth on mixed classes of carbon sources

**DOI:** 10.64898/2026.11.06.764671

**Authors:** Elena K. Perry, Ying Wang, Valentine V. Trotter, Yan Chen, Markus de Raad, Suzanne M. Kosina, Rowan Nelson, Christopher J. Petzold, Daniel Segrè, Adam P. Arkin, Adam M. Deutschbauer, Trent R. Northen

## Abstract

Heterotrophic bacteria in nature encounter complex mixtures of functionally-distinct carbon sources, yet whether such diversity enhances growth yield across diverse taxa remains unknown. We grew dozens of strains from four phyla on defined mixtures representing five classes of carbon sources. Remarkably, many but not all strains exhibited superadditive growth on a dilute mixture of all 64 compounds—that is, yield exceeding the weighted sum of yields on more concentrated subsets of functionally-similar compounds. Using exometabolomics, pooled genetic screens, and proteomics, we find that superadditive growth is associated with enhanced carbon consumption in the mixed-class medium, combined with reduced dependence on amino acid and nucleotide biosynthesis. Moreover, superadditive growth was predictable from genomes within the tested strain panel and correlated with genomically encoded sugar-over-acid preference. These findings reveal a previously underrecognized axis of physiological variation among heterotrophs and open the door to understanding the biochemical and evolutionary basis of this divergence.

---

Ever since Monod’s seminal experiments in the 1940s, it has been accepted that under carbon-limited conditions, the batch growth yield of a heterotrophic bacterium on a single carbon source will generally be proportional to the initial compound concentration^1,2^. Moreover, if two similar carbon sources are mixed, the resulting biomass yield is typically the sum of the yields produced on each^1^. In nature, however, heterotrophic bacteria frequently encounter a vast array of organic compounds belonging to different functional classes (e.g. sugars, amino acids, organic acids, etc.), though they are often still carbon-limited^3,4^. To what extent is growth yield an additive property under such conditions?

Despite decades of bacterial growth studies, the answer to this important question remains poorly understood. Growth yield, as opposed to growth rate, is likely a key driver of evolutionary success in fragmented, resource-limited habitats such as soil^5,6^; growth yield may also impact community dynamics in host-associated environments, such as the gut mucosa^7^; and microbial biomass production contributes significantly to long-term stabilization of organic carbon both in soil and in the ocean^8,9^. Furthermore, biomass yield on complex feedstocks is directly relevant to the economics of biomanufacturing^10,11^. Thus, an improved understanding of growth yield on mixed substrates could impact multiple subfields of microbiology.

Previous studies have reported several forms of nonadditive response to substrate mixtures. In a natural freshwater bacterial community, mixtures of dissolved organic carbon sources increased bacterial growth efficiency, measured from biomass production and respiration, relative to expectations derived from individual sources^12^. In a marine model system, *Ruegeria pomeroyi* attained higher optical density on mixed substrates than predicted from the weighted sum of single-substrate cultures under a daily growth–dilution regime^13^. Experiments in *Escherichia coli* further showed that the contribution of a nutrient to batch biomass production can depend on the identity and initial amount of another nutrient^2^, and a similar cooperativity in promoting growth was also predicted for pairs of carbon sources based on genome-scale models^14^. These findings motivate testing how commonly diverse bacteria depart from an explicit additive biomass expectation and exploring how mixed substrate growth may contribute to higher growth yields.

Here, we propose the term “superadditive” growth to describe cases where biomass yield on a mixture of substrates exceeds the weighted sum of yields from subsets of the full mixture. Using a combination of high-throughput growth characterization, multi-omics, and machine learning, we set out to address three questions: 1) How common is superadditive growth on dilute mixtures of functionally-distinct carbon sources across diverse heterotrophic bacteria? 2) What mechanisms most likely underpin superadditive growth? 3) Can the impact of mixing different classes of carbon sources on biomass yield be predicted from genomic traits?
