## Supplementary Table 1 for "Diverse bacteria exhibit superadditive growth on mixed classes of carbon sources"

### Sheet: README
Supplementary Table 1. Strains used in this study.
This table contains the metadata for all strains used in this study. The strains are divided across two tabs according to whether they were used for growth analysis or failed to grow.
Official strain names are listed in the "Strain" column, while shorthand names that were used in data file names and analysis code are listed in the "Nickname" column.
Genus and species names are based on the records in NCBI or DSMZ where applicable.

### Sheet: strains_used_for_analysis
Phylum	Class	Family	Genus	Species	Strain	Nickname	Strain_source	Isolated_from	Genome	Phenotype
Pseudomonadota	Alphaproteobacteria	Sphingomonadaceae	Sphingobium	sp.	GW456-12-10-14-TSB1	AMD166	Deutschbauer lab	Oak Ridge Reservation sediment	NCBI: GCF_002148915.1	superadditive
Pseudomonadota	Alphaproteobacteria	Caulobacteraceae	Brevundimonas	sp.	GW460-12-10-14-LB2	AMD167	Deutschbauer lab	Oak Ridge Reservation sediment	NCBI: GCF_001636925.1	superadditive
Pseudomonadota	Betaproteobacteria	Comamonadaceae	Acidovorax	sp.	GW101-3H11	AMD169	Deutschbauer lab	Oak Ridge Reservation sediment	NCBI: GCF_001633105.1	additive
Pseudomonadota	Betaproteobacteria	Burkholderiales genera incertae sedis	Xylophilus	ampelinus	GW821-FHT01B05	AMD1705	Deutschbauer lab	Oak Ridge Reservation sediment	NCBI: GCF_038961845.1	additive
Pseudomonadota	Betaproteobacteria	Comamonadaceae	Hydrogenophaga	sp.	GW460-11-11-14-LB1	AMD171	Deutschbauer lab	Oak Ridge Reservation sediment	Fitness browser: https://fit.genomics.lbl.gov/cgi-bin/org.cgi?orgId=Phaga5	additive
Pseudomonadota	Gammaproteobacteria	Pseudomonadaceae	Pseudomonas	fluorescens	FW300-N1B4	AMD173	Deutschbauer lab	Oak Ridge Reservation sediment	NCBI: GCF_058788995.1	additive
Pseudomonadota	Gammaproteobacteria	Pseudomonadaceae	Pseudomonas	fluorescens	FW300-N2E2	AMD174	Deutschbauer lab	Oak Ridge Reservation sediment	Fitness browser: https://fit.genomics.lbl.gov/cgi-bin/org.cgi?orgId=pseudo6_N2E2	additive
Pseudomonadota	Betaproteobacteria	Burkholderiaceae	Cupriavidus	basilensis	4G11	AMD202	Deutschbauer lab	Oak Ridge Reservation sediment	NCBI: GCF_000832305.1	additive
Pseudomonadota	Alphaproteobacteria	Caulobacteraceae	Caulobacter	segnis	GW822-FHT02A07	AMD2042	Deutschbauer lab	Oak Ridge Reservation sediment	NCBI: GCF_058802645.1	superadditive
Pseudomonadota	Gammaproteobacteria	Pseudomonadaceae	Pseudomonas	fluorescens	GW456-L13	AMD442	Deutschbauer lab	Oak Ridge Reservation sediment	NCBI: GCF_060484035.1	additive
Pseudomonadota	Gammaproteobacteria	Rhodanobacteraceae	Rhodanobacter	denitrificans	FW104-10B1	AMD514	Deutschbauer lab	Oak Ridge Reservation sediment	NCBI: GCF_021560695.1	additive
Bacteroidota	Sphingobacteriia	Sphingobacteriaceae	Pedobacter	sp.	GW460-11-11-14-LB5	AMD557	Deutschbauer lab	Oak Ridge Reservation sediment	NCBI: GCF_060483915.1	superadditive
Pseudomonadota	Gammaproteobacteria	Yersiniaceae	Serratia	liquefaciens	MT49	AMD560	Deutschbauer lab	Oak Ridge Reservation sediment	NCBI: GCF_014495865.1	superadditive
Pseudomonadota	Gammaproteobacteria	Erwiniaceae	Pantoea	sp.	MT58	AMD561	Deutschbauer lab	Oak Ridge Reservation sediment	Fitness browser: https://fit.genomics.lbl.gov/cgi-bin/org.cgi?orgId=MT058	superadditive
Pseudomonadota	Betaproteobacteria	Comamonadaceae	Delftia	sp.	GW456-R20	AMD66	Deutschbauer lab	Oak Ridge Reservation sediment	NCBI: GCF_001622915.1	additive
Pseudomonadota	Gammaproteobacteria	Pseudomonadaceae	Pseudomonas	sp.	FW300-N2E3	AMD891	Deutschbauer lab	Oak Ridge Reservation sediment	NCBI: GCF_060482085.1	additive
Pseudomonadota	Gammaproteobacteria	Pseudomonadaceae	Pseudomonas	sp.	FW300-N2C3	AMD892	Deutschbauer lab	Oak Ridge Reservation sediment	NCBI: GCF_060482125.1	additive
Actinomycetota	Thermoleophilia	Patulibacteraceae	Patulibacter	sp.	L1B01	BSC1	Northen lab	Biocrust	Kbase: https://narrative.kbase.us/narrative/ws.92194.obj.1	additive
Actinomycetota	Actinomycetes	Nocardiaceae	Williamsia	sp.	L1B45	BSC14	Northen lab	Biocrust	Kbase: https://narrative.kbase.us/narrative/ws.92194.obj.1	additive
Pseudomonadota	Alphaproteobacteria	Boseaceae	Bosea	sp.	L1B56	BSC18	Northen lab	Biocrust	Kbase: https://narrative.kbase.us/narrative/ws.92194.obj.1	additive
Actinomycetota	Actinomycetes	Nocardiaceae	Williamsia	sp.	L1D06	BSC19	Northen lab	Biocrust	Kbase: https://narrative.kbase.us/narrative/ws.92194.obj.1	additive
Actinomycetota	Actinomycetes	Micrococcaceae	Pseudarthrobacter	sp.	L1D14	BSC20	Northen lab	Biocrust	Kbase: https://narrative.kbase.us/narrative/ws.92194.obj.1	additive
Actinomycetota	Actinomycetes	Micrococcaceae	Pseudarthrobacter	sp.	L1D33	BSC23	Northen lab	Biocrust	Kbase: https://narrative.kbase.us/narrative/ws.92194.obj.1	superadditive
Bacillota	Bacilli	Bacillaceae	Bacillus	mycoides	D1B11	BSC38	Northen lab	Biocrust	Kbase: https://narrative.kbase.us/narrative/ws.92194.obj.1	additive
Pseudomonadota	Alphaproteobacteria	Methylobacteriaceae	Methylorubrum	extorquens	D1B20	BSC39	Northen lab	Biocrust	Kbase: https://narrative.kbase.us/narrative/ws.92194.obj.1	additive
Pseudomonadota	Alphaproteobacteria	Nitrobacteraceae	Bradyrhizobium	sp.	D2B31	BSC63	Northen lab	Biocrust	Kbase: https://narrative.kbase.us/narrative/ws.92194.obj.1	superadditive
Bacillota	Bacilli	Bacillaceae	Bacillus	mycoides	D2B56	BSC67	Northen lab	Biocrust	Kbase: https://narrative.kbase.us/narrative/ws.92194.obj.1	superadditive
Actinomycetota	Actinomycetes	Micrococcaceae	Pseudarthrobacter	sp.	L1B36	BSC9	Northen lab	Biocrust	Kbase: https://narrative.kbase.us/narrative/ws.92194.obj.1	superadditive
Pseudomonadota	Gammaproteobacteria	Enterobacteriaceae	Escherichia	coli	BW25113	BW25113	Deutschbauer lab	Derivative of K-12 (human stool)	Fitness browser: https://fit.genomics.lbl.gov/cgi-bin/org.cgi?orgId=Keio	superadditive
Actinomycetota	Actinomycetes	Cellulomonadaceae	Cellulomonas	sp.	EB106-03-03-XG116	ES1	Adams lab (University of Georgia)	Oak Ridge Reservation sediment	NCBI: GCF_058792015.1	superadditive
Pseudomonadota	Alphaproteobacteria	Rhizobiaceae	Ensifer	sp.	EB106-05-01-XG146	ES10	Adams lab (University of Georgia)	Oak Ridge Reservation sediment	NCBI: GCF_058791875.1	superadditive
Pseudomonadota	Alphaproteobacteria	Rhizobiaceae	Sinorhizobium	sp.	EB106-03-01-XG145	ES11	Adams lab (University of Georgia)	Oak Ridge Reservation sediment	NCBI: GCF_058792075.1	additive
Actinomycetota	Actinomycetes	Promicromonosporaceae	Cellulosimicrobium	sp.	EB106-03-01-XG111	ES2	Adams lab (University of Georgia)	Oak Ridge Reservation sediment	NCBI: GCF_058792115.1	superadditive
Actinomycetota	Actinomycetes	Promicromonosporaceae	Cellulosimicrobium	sp.	EB106-02-02-XG177	ES3	Adams lab (University of Georgia)	Oak Ridge Reservation sediment	Not available	superadditive
Actinomycetota	Actinomycetes	Microbacteriaceae	Microbacterium	sp.	EB106-02-03-XG61	ES4	Adams lab (University of Georgia)	Oak Ridge Reservation sediment	Not available	superadditive
Bacillota	Bacilli	Paenibacillaceae	Brevibacillus	sp.	EB106-03-03-XG118	ES5	Adams lab (University of Georgia)	Oak Ridge Reservation sediment	Not available	superadditive
Bacillota	Bacilli	Bacillaceae	Lysinibacillus	sp.	EB106-08-03-XG54	ES6	Adams lab (University of Georgia)	Oak Ridge Reservation sediment	Not available	superadditive
Bacillota	Bacilli	Bacillaceae	Lysinibacillus	sp.	EB106-09-02-XG168	ES7	Adams lab (University of Georgia)	Oak Ridge Reservation sediment	NCBI: GCF_058791475.1	superadditive
Bacillota	Bacilli	Paenibacillaceae	Paenibacillus	sp.	EB106-05-06-XG162	ES8	Adams lab (University of Georgia)	Oak Ridge Reservation sediment	NCBI: GCF_058791655.1	additive
Pseudomonadota	Betaproteobacteria	Burkholderiaceae	Ralstonia	sp.	EB106-05-01-XG147	ES9	Adams lab (University of Georgia)	Oak Ridge Reservation sediment	NCBI: GCF_058791755.1	additive
Pseudomonadota	Gammaproteobacteria	Enterobacteriaceae	Escherichia	coli	MG1655	MG1655	ATCC	Derivative of K-12 (human stool)	NCBI: GCF_000005845.2	superadditive
Actinomycetota	Actinomycetes	Micrococcaceae	Pseudarthrobacter	chlorophenolicus	DSM 12829	RRN1	DSMZ	Soil	NCBI: GCF_900104315.1	superadditive
Actinomycetota	Actinomycetes	Mycobacteriaceae	Mycolibacterium	chubuense	DSM 44219	RRN16	DSMZ	Garden soil	NCBI: GCF_900453455.1	superadditive
Actinomycetota	Actinomycetes	Micrococcaceae	Arthrobacter	sp.	DSM 22572	RRN2	DSMZ	Soil	NCBI: GCF_000196235.1	superadditive
Bacillota	Bacilli	Bacillaceae	Priestia	megaterium	QM B1551	RRN9	Bacillus Genetic Stock Center	Unknown	NCBI: GCF_000025825.1	superadditive
Pseudomonadota	Alphaproteobacteria	Caulobacteraceae	Brevundimonas	sp.	GW456-12-10-14-LB3	SC1	Chakraborty lab (Lawrence Berkeley National Laboratory)	Oak Ridge Reservation sediment	Kbase: https://kbase.us/n/63776/35	superadditive
Pseudomonadota	Betaproteobacteria	Burkholderiaceae	Cupriavidus	sp.	GW460-LB6	SC2	Chakraborty lab (Lawrence Berkeley National Laboratory)	Oak Ridge Reservation sediment	Kbase: https://kbase.us/n/63776/35	additive
Actinomycetota	Actinomycetes	Microbacteriaceae	Microbacterium	sp.	FW305-3-2-15-F-LB2	SC3	Chakraborty lab (Lawrence Berkeley National Laboratory)	Oak Ridge Reservation sediment	Kbase: https://kbase.us/n/63776/35	superadditive
Bacteroidota	Sphingobacteriia	Sphingobacteriaceae	Pedobacter	sp.	GW460-11-11-14-TSB4	SC4	Chakraborty lab (Lawrence Berkeley National Laboratory)	Oak Ridge Reservation sediment	Kbase: https://kbase.us/n/63776/35	superadditive
Pseudomonadota	Betaproteobacteria	Comamonadaceae	Variovorax	sp.	GW458-12-9-14-LB2	SC5	Chakraborty lab (Lawrence Berkeley National Laboratory)	Oak Ridge Reservation sediment	Kbase: https://kbase.us/n/63776/35	additive
Pseudomonadota	Gammaproteobacteria	Lysobacteraceae	Lysobacter	sp.	OAE881	SG1	Northen lab	Switchgrass rhizosphere	Fitness browser: https://fit.genomics.lbl.gov/cgi-bin/org.cgi?orgId=Lysobacter_OAE881	superadditive
Actinomycetota	Actinomycetes	Nocardiaceae	Rhodococcus	sp.	OAS809	SG10	Northen lab	Switchgrass rhizosphere	NCBI: GCF_040546695.1	additive
Bacillota	Bacilli	Paenibacillaceae	Paenibacillus	sp.	OAE614	SG12	Northen lab	Switchgrass rhizosphere	NCBI: GCF_040546645.1	superadditive
Bacillota	Bacilli	Bacillaceae	Gottfriedia	sp.	OAE603	SG13	Northen lab	Switchgrass rhizosphere	NCBI: GCF_040543965.1	superadditive
Pseudomonadota	Alphaproteobacteria	Methylobacteriaceae	Methylobacterium	sp.	OAE515	SG14	Northen lab	Switchgrass rhizosphere	NCBI: GCF_041806315.1	additive
Actinomycetota	Actinomycetes	Micrococcaceae	Arthrobacter	sp.	OAP107	SG15	Northen lab	Switchgrass rhizosphere	NCBI: GCF_040546765.1	superadditive
Bacillota	Bacilli	Paenibacillaceae	Brevibacillus	sp.	OAP136F33	SG16	Northen lab	Switchgrass rhizosphere	NCBI: GCF_040544025.1	superadditive
Pseudomonadota	Betaproteobacteria	Burkholderiaceae	Paraburkholderia	graminis	OAS925	SG2	Northen lab	Switchgrass rhizosphere	NCBI: GCF_040543975.1	additive
Pseudomonadota	Betaproteobacteria	Comamonadaceae	Variovorax	sp.	OAS795	SG3	Northen lab	Switchgrass rhizosphere	NCBI: GCF_040546685.1	additive
Bacteroidota	Chitinophagia	Chitinophagaceae	Chitinophaga	sp.	OAE865	SG4	Northen lab	Switchgrass rhizosphere	NCBI: GCF_040546735.1	superadditive
Bacteroidota	Chitinophagia	Chitinophagaceae	Niastella	sp.	OAS944	SG5	Northen lab	Switchgrass rhizosphere	NCBI: GCF_040546725.1	superadditive
Bacteroidota	Sphingobacteriia	Sphingobacteriaceae	Mucilaginibacter	sp.	OAE612	SG6	Northen lab	Switchgrass rhizosphere	NCBI: GCF_041806395.1	superadditive
Pseudomonadota	Alphaproteobacteria	Rhizobiaceae	Rhizobium	sp.	OAE497	SG7	Northen lab	Switchgrass rhizosphere	NCBI: GCF_040546565.1	superadditive
Pseudomonadota	Alphaproteobacteria	Boseaceae	Bosea	sp.	OAE506	SG8	Northen lab	Switchgrass rhizosphere	Fitness browser: https://fit.genomics.lbl.gov/cgi-bin/org.cgi?orgId=Bosea_OAE506	superadditive
Actinomycetota	Actinomycetes	Propionibacteriaceae	Microlunatus	flavus	DSM 27985	TS10	DSMZ	Soil	NCBI: GCF_900110855.1	additive
Actinomycetota	Actinomycetes	Pseudonocardiaceae	Lentzea	jiangxiensis	DSM 45855	TS15	DSMZ	Soil	NCBI: GCF_900104175.1	additive
Bacillota	Bacilli	Bacillaceae	Peribacillus	huizhouensis	DSM 105481	TS16	DSMZ	Paddy field soil	NCBI: GCF_014138605.1	superadditive
Pseudomonadota	Alphaproteobacteria	Methylobacteriaceae	Microvirga	zambiensis	DSM 28907	TS18	DSMZ	Lotononis angolensis nitrogen-fixing nodule	NCBI: GCF_016735695.1	superadditive
Pseudomonadota	Alphaproteobacteria	Nitrobacteraceae	Bradyrhizobium	japonicum	DSM 30140	TS19	DSMZ	Lupinus angustifolius root nodules	NCBI: GCF_046603655.1	superadditive
Actinomycetota	Actinomycetes	Microbacteriaceae	Microbacterium	ginsengisoli	DSM 18659	TS2	DSMZ	Ginseng field soil	NCBI: GCF_000956535.1	additive
Pseudomonadota	Betaproteobacteria	Burkholderiales genera incertae sedis	Rhizobacter	fulvus	DSM 19916	TS22	DSMZ	Ginseng field soil	NCBI: GCF_964020785.1	additive
Pseudomonadota	Betaproteobacteria	Comamonadaceae	Xenophilus	arseniciresistans	DSM 107086	TS24	DSMZ	Agricultural soil	NCBI: GCF_028023875.1	superadditive
Pseudomonadota	Gammaproteobacteria	Pseudomonadaceae	Pseudomonas	soli	DSM 28043	TS25	DSMZ	Soil	NCBI: GCF_900110655.1	superadditive
Actinomycetota	Actinomycetes	Micrococcaceae	Zhihengliuella	flava	DSM 26152	TS3	DSMZ	Marine beach sediment	NCBI: GCF_015751895.1	superadditive
Actinomycetota	Actinomycetes	Nakamurellaceae	Nakamurella	panacisegetis	DSM 26919	TS7	DSMZ	Ginseng field soil	NCBI: GCF_900104535.1	superadditive
Actinomycetota	Actinomycetes	Nocardioidaceae	Nocardioides	aequoreus	DSM 21547	TS8	DSMZ	Sandy sediment	NCBI: GCF_000720335.1	additive

### Sheet: strains_with_poor_growth
Phylum	Class	Family	Genus	Species	Strain	Nickname	Strain_source	Isolated_from
Actinomycetota	Actinomycetes	Pseudonocardiaceae	Actinophytocola	gilvus	DSM 45828	TS14	DSMZ	Desert soil crust
Pseudomonadota	Alphaproteobacteria	Caulobacteraceae	Phenylobacterium	muchangponense	DSM 26616	TS17	DSMZ	Beach soil
Actinomycetota	Actinomycetes	Geodermatophilaceae	Modestobacter	versicolor	L1B44	BSC13	Northen lab	Biocrust
Pseudomonadota	Alphaproteobacteria	Acetobacteraceae	Belnapia	moabensis	D1B50	BSC44	Northen lab	Biocrust
Actinomycetota	Actinomycetes	Kribbellaceae	Kribbella	flavida	D2B09	BSC55	Northen lab	Biocrust
Actinomycetota	Actinomycetes	Geodermatophilaceae	Modestobacter	versicolor	D2B23	BSC59	Northen lab	Biocrust
Actinomycetota	Thermoleophilia	Solirubrobacteraceae	Solirubrobacter	sp.	L1B27	BSC6	Northen lab	Biocrust
Actinomycetota	Actinomycetes	Nocardioidaceae	Marmoricola	sp.	OAE513	SG11	Northen lab	Switchgrass rhizosphere
Actinomycetota	Actinomycetes	Mycobacteriaceae	Mycobacterium	sp.	OAE908	SG9	Northen lab	Switchgrass rhizosphere
Actinomycetota	Actinomycetes	Pseudonocardiaceae	Pseudonocardia	xinjiangensis	DSM 44661	TS13	DSMZ	Agricultural soil
Pseudomonadota	Betaproteobacteria	Comamonadaceae	Ramlibacter	ginseniosidimutans	DSM 23480	TS23	DSMZ	Ginseng field soil
Actinomycetota	Actinomycetes	Micromonosporaceae	Actinoplanes	sichuanensis	DSM 45183	TS4	DSMZ	Soil
Actinomycetota	Actinomycetes	Micromonosporaceae	Dactylosporangium	darangshiense	DSM 45260	TS5	DSMZ	Rock soil
Actinomycetota	Actinomycetes	Propionibacteriaceae	Microlunatus	aurantiacus	DSM 18424	TS11	DSMZ	Rhizosphere soil
Actinomycetota	Actinomycetes	Pseudonocardiaceae	Actinomycetospora	atypica	DSM 45873	TS12	DSMZ	Soil
Actinomycetota	Actinomycetes	Micromonosporaceae	Krasilnikovia	cinnamomea	DSM 45162	TS6	DSMZ	Sandy soil
Actinomycetota	Actinomycetes	Kineosporiaceae	Kineococcus	xinjiangensis	DSM 22857	TS1	DSMZ	Desert sand
Actinomycetota	Actinomycetes	Nocardioidaceae	Nocardioides	islandensis	DSM 19321	TS9	DSMZ	Farming field soil
Pseudomonadota	Alphaproteobacteria	Roseobacteraceae	Rubellimicrobium	roseum	DSM 23580	TS20	DSMZ	Forest soil
Pseudomonadota	Alphaproteobacteria	Sphingomonadaceae	Sphingomonas	naasensis	DSM 100060	TS21	DSMZ	Forest soil
Pseudomonadota	Alphaproteobacteria	Roseomonadaceae	Paracraurococcus	sp. 1N-11	L1B40	BSC11	Northen lab	Biocrust
Actinomycetota	Actinomycetes	Micromonosporaceae	Micromonospora	sp.	D2D21	BSC71	Northen lab	Biocrust
Pseudomonadota	Alphaproteobacteria	Nitrobacteraceae	Bradyrhizobium	sp.	OAE829	SG17	Northen lab	Switchgrass rhizosphere
Actinomycetota	Actinomycetes	Micrococcaceae	Arthrobacter	alpinus	DSM 22274	RRN3	DSMZ	Alpine soil
