## Supplementary Table 2 for "Diverse bacteria exhibit superadditive growth on mixed classes of carbon sources"

### Sheet: Overview
Supplementary Table 2. Recipes and calculated carbon and nitrogen content for all experimental media used in this study.
Medium	Number of C sources	Final conc of each C source (µM)	C conc (µM)	Organic N conc (µM)
All64	64	40	15840	4200
Sugar7	7	365.714	20114.3	365.714
OrganicAcid7	7	365.714	11337.1	1097.14
Nucleo14	14	182.857	18468.6	9142.86
AminoAcid20	20	128	13696	3712
Other16	16	160	16320	3520
To each medium add the following base:
KH2PO4	4 mM
NH4Cl	28 mM
Wolfe's Minerals	1x
Wolfe's Vitamins*	1x	*Can substitute with 1x ATCC Vitamin Supplement (MD-VS)
pH	7.2
See other tabs for detailed recipes and calculation of C and (organic) N content for each medium

### Sheet: Stock_solutions
Solution 1 - 'Sugars' (store @ -80 °C)
#	Compound	Formula	CAS #	Class	Mol wt (avg)	Stock conc (mM)	Stock mg/100 mL
1	sucrose	C12H22O11	57-50-1	sugar	342.3	8.75	299.5
2	D-glucose	C6H12O6	50-99-7	sugar	180.16	8.75	157.6
3	D-(+)-trehalose dihydrate	C12H22O11 • 2H2O	6138-23-4	sugar	378.33	8.75	331
4	myo-inositol	C6H12O6	87-89-8	sugar	180.16	8.75	157.6
5	xylose	C5H10O5	58-86-6	sugar	150.13	8.75	131.4
6	D-mannitol	C6H14O6	69-65-8	sugar	182.17	8.75	159.4
7	N-acetyl-D-glucosamine	C8H15NO6	7512-17-6	sugar	221.21	8.75	193.6
Solution 2 - 'OrganicAcids' (store @ -80 °C)
#	Compound	Formula	CAS #	Class	Mol wt (avg)	Stock conc (mM)	Stock mg/100 mL
8	sodium-DL-lactate	C3H5NaO2	72-17-3	organic acid	112.06	5.25	58.8
9	DL-malic acid	C4H6O5	6915-15-7	organic acid	134.09	5.25	70.4
10	citric acid	C6H8O7	77-92-9	organic acid	192.12	5.25	100.9
11	succinic acid	C4H6O4	110-15-6	organic acid	118.09	5.25	62
12	sodium pyruvate	C3H3O3Na	113-24-6	organic acid	110.04	5.25	57.8
13	alpha-ketoglutaric acid	C5H6O5	328-50-7	organic acid	146.1	5.25	76.7
14	L-citrulline	C6H13N3O3	372-75-8	organic acid	175.19	5.25	92
Solution 3 - 'AminoAcids' (store @ -80 °C) -> Dissolve all amino acids in 4 mM HCl with sonication for 30 minutes
#	Compound	Formula	CAS #	Class	Mol wt (avg)	Stock conc (mM)	Stock mg/100 mL
15	L-alanine	C3H7NO2	56-41-7	amino acid	89.09	1.75	15.6
16	L-arginine	C6H14N4O2	74-79-3	amino acid	174.2	1.75	30.5
17	L-asparagine	C4H8N2O3	70-47-3	amino acid	132.12	1.75	23.1
18	L-aspartic acid	C4H7NO4	56-84-8	amino acid	133.1	1.75	23.3
19	L-cysteine	C3H7NO2S	52-90-4	amino acid	121.16	1.75	21.2
20	L-glutamic acid	C5H9NO4	56-86-0	amino acid	147.13	1.75	25.7
21	L-glutamine	C5H10N2O3	56-85-9	amino acid	146.14	1.75	25.6
22	glycine	C2H5NO2	56-40-6	amino acid	75.07	1.75	13.1
23	L-histidine	C6H9N3O2	71-00-1	amino acid	155.15	1.75	27.2
24	L-isoleucine	C6H13NO2	73-32-5	amino acid	131.17	1.75	23
25	L-leucine	C6H13NO2	61-90-5	amino acid	131.17	1.75	23
26	L-lysine	C6H14N2O2	56-87-1	amino acid	146.19	1.75	25.6
27	L-methionine	C5H11NO2S	63-68-3	amino acid	149.21	1.75	26.1
28	L-phenylalanine	C9H11NO2	63-91-2	amino acid	165.19	1.75	28.9
29	L-proline	C5H9NO2	147-85-3	amino acid	115.13	1.75	20.1
30	L-serine	C3H7NO3	56-45-1	amino acid	105.09	1.75	18.4
31	L-threonine	C4H9NO3	72-19-5	amino acid	119.12	1.75	20.8
32	L-tryptophan	C11H12N2O2	73-22-3	amino acid	204.23	1.75	35.7
33	L-tyrosine	C9H11NO3	60-18-4	amino acid	181.19	1.75	31.7
34	L-valine	C5H11NO2	72-18-4	amino acid	117.15	1.75	20.5
Solution 4 - 'Nucleobases/Nucleosides' (store @ -80 °C) -> Dissolve all nucleobases and nucelosides in 0.08M NaOH
#	Compound	Formula	CAS #	Class	Mol wt (avg)	Stock conc (mM)	Stock mg/100 mL
35	5-methyluridine	C10H14N2O6	1463-10-1	nucleoside	258.23	0.875	22.6
36	Adenine	C5H5N5	73-24-5	nucleobase	135.13	0.875	11.8
37	Adenosine	C10H13N5O4	58-61-7	nucleoside	267.24	0.875	23.4
38	Cytidine	C9H13N3O5	65-46-3	nucleoside	243.22	0.875	21.3
39	Cytosine	C4H5N3O	71-30-7	nucleobase	111.1	0.875	9.7
40	Guanine	C5H5N5O	73-40-5	nucleobase	151.13	0.875	13.2
41	Guanosine	C10H13N5O5	118-00-3	nucleoside	283.24	0.875	24.8
42	Hypoxanthine	C5H4N4O	68-94-0	nucleobase	136.11	0.875	11.9
43	Inosine	C10H12N4O5	58-63-9	nucleoside	268.23	0.875	23.5
44	Thymine	C5H6N2O2	65-71-4	nucleobase	126.11	0.875	11
45	Uracil	C4H4N2O2	66-22-8	nucleobase	112.09	0.875	9.8
46	Uridine	C9H12N2O6	58-96-8	nucleoside	244.2	0.875	21.4
47	Xanthine	C5H4N4O2	69-89-6	nucleobase	152.11	0.875	13.3
48	Xanthosine dihydrate	C10H12N4O6	5968-90-1	nucleobase	320.26	0.875	28
Solution 5 - 'Other' (store @ -80 °C)
#	Compound	Formula	CAS #	Class	Mol wt (avg)	Stock conc (mM)	Stock mg/100 mL
49	gamma-aminobutyric acid	C4H9NO2	56-12-2	other	103.12	0.875	9
50	ectoine	C6H10N2O2	96702-03-3	other	142.16	0.875	12.4
51	betaine	C5H11NO2	107-43-7	other	117.15	0.875	10.3
52	N-acetyl-L-glutamic acid	C7H11NO5	1188-37-0	other	189.17	0.875	16.6
53	Nicotinamide	C6H6N2O	98-92-0	other	122.12	0.875	10.7
54	L-ornithine HCl	C5H12N2O2 • HCl	3184-13-2	other	168.62	0.875	14.8
55	shikimic acid	C7H10O5	138-59-0	other	174.15	0.875	15.2
56	spermidine	C7H19N3	124-20-9	other	145.25	0.875	12.7
57	taurine	C2H7NO3S	107-35-7	other	125.15	0.875	11
58	trigonelline HCl	C7H7NO2 • HCl	6138-41-6	other	173.6	0.875	15.2
59	L-carnitine HCl	C7H16NO3 • HCl	6645-46-1	other	197.66	0.875	17.3
60	choline Cl	C5H14NO • Cl	67-48-1	other	139.62	0.875	12.2
61	N-acetyl-L-glutamine	C7H12N2O4	2490-97-3	other	188.18	0.875	16.5
62	N-epsilon-acetyl-L-lysine	C8H16N2O3	692-04-6	other	188.22	0.875	16.5
63	N-acetyl-muramic acid	C11H19NO8	10597-89-4	other	293.27	0.875	25.7
64	sn-glycero-3-phosphocholine	C8H20NO6P	28319-77-9	other	257.22	0.875	22.5
Base Salts Solution - 50x (store @ 4°C)
#	Compound	Formula	CAS #	Class	Mol wt (avg)	Stock conc (mM)	Stock mg/100 mL
S1	ammonium chloride	NH4Cl	12125-02-09	inorganic N	53.49	1400	7500
S2	potassium phosphate monobasic	KH2PO4	7778-77-0	salt	136.09	220	3000
Wolfe's Mineral Solution - 100x (store @ 4°C)
#	Compound	Formula	CAS #	Class	Mol wt (avg)	Stock conc (mM)	Stock mg/100 mL
M1	nitrilotriacetic acid	N(CH2CO2H)3	139-13-9	chelator	191.14	7.84765	150
M2	magnesium sulfate heptahydrate	MgSO4 • 7H2O	10034-99-8	mineral	246.48	12.1714	300
M3	manganese(II) sulfate monohydrate	MnSO4 • H2O	10034-96-5	mineral	169.02	2.95823	50
M4	sodium chloride	NaCl	7647-14-5	salt	58.44	17.1116	100
M5	iron(II) sulfate heptahydrate	FeSO4 • 7H2O	7782-63-0	mineral	278.01	0.359699	10
M6	cobalt(II) chloride hexahydrate	CoCl2 • 6H2O	7791-13-1	mineral	237.93	0.420292	10
M7	calcium chloride	CaCl2	10043-52-4	mineral	110.98	0.901063	10
M8	zinc sulfate heptahydrate	ZnSO4 • 7H2O	7446-20-0	mineral	287.56	0.347754	10
M9	copper(II) sulfate pentahydrate	CuSO4 • 5H2O	7758-99-8	mineral	249.69	0.0400497	1
M10	aluminum potassium sulfate dodecahydrate	AlK(SO4)2 • 12H2O	7784-24-9	mineral	474.39	0.0210797	1
M11	boric acid	H3BO3	10043-35-3	mineral	61.84	0.161708	1
M12	sodium molybdate dihydrate	Na2MoO4 • 2H2O	10102-40-6	mineral	241.96	0.0413291	1
Wolfe's Vitamin Solution - 100x (store @ 4°C protected from light)
#	Compound	Formula	CAS #	Class	Mol wt (avg)	Stock conc (mM)	Stock mg/100 mL
V1	biotin	C10H16N2O3S	58-85-5	vitamin	244.31		0.2
V2	folic acid	C19H19N7O6	59-30-3	vitamin	441.4		0.2
V3	pyridoxine hydrochloride (vitamin B6)	C8H11NO3 • HCl	58-56-0	vitamin	205.64		1
V4	thiamine hydrochloride (vitamin B1)	C12H17N4OS • HCl	67-03-8	vitamin	337.27		0.5
V5	riboflavin (vitamin B2)	C17H20N4O	83-88-5	vitamin	376.37		0.5
V6	nicotinic acid	C6H5NO2	59-67-6	vitamin	139.11		0.5
V7	calcium D-(+)-pantothenate	C18H32CaN2O10	137-08-6	vitamin	238.27		0.5
V8	cyanocobalamin (vitamin B12)	C63H88CoN14O14P	68-19-9	vitamin	1355.37		0.01
V9	p-aminobenzoic acid	C7H7NO	150-13-0	vitamin	137.14		0.5
V10	thioctic acid	C8H14O2S2	1077-28-7	vitamin	206.32		0.5

### Sheet: All64_C_N_content
Compound	Formula	Final conc (µM)	C atoms per molecule	C conc (µM)	N atoms per molecule	Organic N conc (µM)
glucose	C6H12O6	40	6	240	0	0
mannitol	C6H14O6	40	6	240	0	0
myo-inositol	C6H12O6	40	6	240	0	0
N-acetyl-glucosamine	C8H15NO6	40	8	320	1	40
sucrose	C12H22O11	40	12	480	0	0
trehalose	C12H22O11	40	12	480	0	0
xylose	C5H10O5	40	5	200	0	0
alpha-ketoglutaric acid	C5H6O5	40	5	200	0	0
citric acid	C6H8O7	40	6	240	0	0
citrulline	C6H13N3O3	40	6	240	3	120
malic acid	C4H6O5	40	4	160	0	0
pyruvic acid	C3H4O3	40	3	120	0	0
lactic acid	C3H6O3	40	3	120	0	0
succinic acid	C4H6O4	40	4	160	0	0
adenine	C5H5N5	40	5	200	5	200
cytosine	C4H5N3O	40	4	160	3	120
guanine	C5H5N5O	40	5	200	5	200
hypoxanthine	C5H4N4O	40	5	200	4	160
thymine	C5H6N2O2	40	5	200	2	80
uracil	C4H4N2O2	40	4	160	2	80
xanthine	C5H4N4O2	40	5	200	4	160
xanthosine	C10H12N4O6	40	10	400	4	160
5-methyluridine	C10H14N2O6	40	10	400	2	80
adenosine	C10H13N5O4	40	10	400	5	200
cytidine	C9H13N3O5	40	9	360	3	120
guanosine	C10H13N5O5	40	10	400	5	200
inosine	C10H12N4O5	40	10	400	4	160
uridine	C9H12N2O6	40	9	360	2	80
alanine	C3H7NO2	40	3	120	1	40
arginine	C6H14N4O2	40	6	240	4	160
asparagine	C4H8N2O3	40	4	160	2	80
aspartic acid	C4H7NO4	40	4	160	1	40
glutamic acid	C5H9NO4	40	5	200	1	40
glutamine	C5H10N2O3	40	5	200	2	80
glycine	C2H5NO2	40	2	80	1	40
histidine	C6H9N3O2	40	6	240	3	120
isoleucine	C6H13NO2	40	6	240	1	40
leucine	C6H13NO2	40	6	240	1	40
lysine	C6H14N2O2	40	6	240	2	80
methionine	C5H11NO2S	40	5	200	1	40
phenylalanine	C9H11NO2	40	9	360	1	40
proline	C5H9NO2	40	5	200	1	40
serine	C3H7NO3	40	3	120	1	40
threonine	C4H9NO3	40	4	160	1	40
tryptophan	C11H12N2O2	40	11	440	2	80
tyrosine	C9H11NO3	40	9	360	1	40
valine	C5H11NO2	40	5	200	1	40
cysteine	C3H7NO2S	40	3	120	1	40
betaine	C5H12NO2+	40	5	200	1	40
N-acetyl-glutamic acid	C7H11NO5	40	7	280	1	40
N-acetyl-glutamine	C7H12N2O4	40	7	280	2	80
N-acetyl-lysine	C8H16N2O3	40	8	320	2	80
ornithine	C5H12N2O2	40	5	200	2	80
carnitine	C7H16NO3+	40	7	280	1	40
choline	C5H14NO+	40	5	200	1	40
ectoine	C6H10N2O2	40	6	240	2	80
gamma-aminobutyric acid	C4H9NO2	40	4	160	1	40
N-acetyl-muramic acid	C11H19NO8	40	11	440	1	40
shikimic acid	C7H10O5	40	7	280	0	0
sn-glycero-3-phosphocholine	C8H21NO6P+	40	8	320	1	40
spermidine	C7H19N3	40	7	280	3	120
taurine	C2H7NO3S	40	2	80	1	40
trigonelline	C7H8NO2+	40	7	280	1	40
nicotinamide	C6H6N2O	40	6	240	2	80
	Total	2560		15840		4200

### Sheet: Sugar7_C_N_content
Compound	Formula	Final conc (µM)	C atoms per molecule	C conc (µM)	N atoms per molecule	Organic N conc (µM)
glucose	C6H12O6	365.714	6	2194.29	0	0
mannitol	C6H14O6	365.714	6	2194.29	0	0
myo-inositol	C6H12O6	365.714	6	2194.29	0	0
N-acetyl-glucosamine	C8H15NO6	365.714	8	2925.71	1	365.714
sucrose	C12H22O11	365.714	12	4388.57	0	0
trehalose	C12H22O11	365.714	12	4388.57	0	0
xylose	C5H10O5	365.714	5	1828.57	0	0
	Total	2560		20114.3		365.714

### Sheet: OrganicAcid7_C_N_content
Compound	Formula	Final conc (µM)	C atoms per molecule	C conc (µM)	N atoms per molecule	Organic N conc (µM)
alpha-ketoglutaric acid	C5H6O5	365.714	5	1828.57	0	0
citric acid	C6H8O7	365.714	6	2194.29	0	0
citrulline	C6H13N3O3	365.714	6	2194.29	3	1097.14
malic acid	C4H6O5	365.714	4	1462.86	0	0
pyruvic acid	C3H4O3	365.714	3	1097.14	0	0
lactic acid	C3H6O3	365.714	3	1097.14	0	0
succinic acid	C4H6O4	365.714	4	1462.86	0	0
	Total	2560		11337.1		1097.14

### Sheet: Nucleo14_C_N_content
Compound	Formula	Final conc (µM)	C atoms per molecule	C conc (µM)	N atoms per molecule	Organic N conc (µM)
adenine	C5H5N5	182.857	5	914.286	5	914.286
cytosine	C4H5N3O	182.857	4	731.429	3	548.571
guanine	C5H5N5O	182.857	5	914.286	5	914.286
hypoxanthine	C5H4N4O	182.857	5	914.286	4	731.429
thymine	C5H6N2O2	182.857	5	914.286	2	365.714
uracil	C4H4N2O2	182.857	4	731.429	2	365.714
xanthine	C5H4N4O2	182.857	5	914.286	4	731.429
xanthosine	C10H12N4O6	182.857	10	1828.57	4	731.429
5-methyluridine	C10H14N2O6	182.857	10	1828.57	2	365.714
adenosine	C10H13N5O4	182.857	10	1828.57	5	914.286
cytidine	C9H13N3O5	182.857	9	1645.71	3	548.571
guanosine	C10H13N5O5	182.857	10	1828.57	5	914.286
inosine	C10H12N4O5	182.857	10	1828.57	4	731.429
uridine	C9H12N2O6	182.857	9	1645.71	2	365.714
	Total	2560		18468.6		9142.86

### Sheet: AminoAcid20_C_N_content
Compound	Formula	Final conc (µM)	C atoms per molecule	C conc (µM)	N atoms per molecule	Organic N conc (µM)
alanine	C3H7NO2	128	3	384	1	128
arginine	C6H14N4O2	128	6	768	4	512
asparagine	C4H8N2O3	128	4	512	2	256
aspartic acid	C4H7NO4	128	4	512	1	128
cysteine	C3H7NO2S	128	3	384	1	128
glutamic acid	C5H9NO4	128	5	640	1	128
glutamine	C5H10N2O3	128	5	640	2	256
glycine	C2H5NO2	128	2	256	1	128
histidine	C6H9N3O2	128	6	768	3	384
isoleucine	C6H13NO2	128	6	768	1	128
leucine	C6H13NO2	128	6	768	1	128
lysine	C6H14N2O2	128	6	768	2	256
methionine	C5H11NO2S	128	5	640	1	128
phenylalanine	C9H11NO2	128	9	1152	1	128
proline	C5H9NO2	128	5	640	1	128
serine	C3H7NO3	128	3	384	1	128
threonine	C4H9NO3	128	4	512	1	128
tryptophan	C11H12N2O2	128	11	1408	2	256
tyrosine	C9H11NO3	128	9	1152	1	128
valine	C5H11NO2	128	5	640	1	128
	Total	2560		13696		3712

### Sheet: Other16_C_N_content
Compound	Formula	Final conc (µM)	C atoms per molecule	C conc (µM)	N atoms per molecule	Organic N conc (µM)
betaine	C5H12NO2+	160	5	800	1	160
N-acetyl-glutamic acid	C7H11NO5	160	7	1120	1	160
N-acetyl-glutamine	C7H12N2O4	160	7	1120	2	320
N-acetyl-lysine	C8H16N2O3	160	8	1280	2	320
ornithine	C5H12N2O2	160	5	800	2	320
carnitine	C7H16NO3+	160	7	1120	1	160
choline	C5H14NO+	160	5	800	1	160
ectoine	C6H10N2O2	160	6	960	2	320
gamma-aminobutyric acid	C4H9NO2	160	4	640	1	160
n-acetylmuramic acid	C11H19NO8	160	11	1760	1	160
shikimic acid	C7H10O5	160	7	1120	0	0
sn-glycero-3-phosphocholine	C8H21NO6P+	160	8	1280	1	160
spermidine	C7H19N3	160	7	1120	3	480
taurine	C2H7NO3S	160	2	320	1	160
trigonelline	C7H8NO2+	160	7	1120	1	160
nicotinamide	C6H6N2O	160	6	960	2	320
	Total	2560		16320		3520
