## Supplementary Table 3 for "Diverse bacteria exhibit superadditive growth on mixed classes of carbon sources"

### Sheet: Sheet1
			Supplementary Table 3. Summarized growth curve data and phenotypic classification for the 76 tested strains with sufficient growth.
Genus	Species	Strain	Nickname	AminoAcid20_median	AminoAcid20_MAD	Nucleo14_median	Nucleo14_MAD	OrganicAcid7_median	OrganicAcid7_MAD	Other16_median	Other16_MAD	Sugar7_median	Sugar7_MAD	All64_median	All64_MAD	Weighted_sum	Weighted_sum_uncertainty	All64_minus_weighted_sum	Total_uncertainty	Phenotype
Sphingobium	sp.	GW456-12-10-14-TSB1	AMD166	0.1075	0.0007413	0.008	0.0037065	0.0085	0.0007413	0.008	0.0014826	0.0905	0.0044478	0.08	0.0014826	0.0481719	0.00198066	0.0318281	0.00346326	superadditive
Brevundimonas	sp.	GW460-12-10-14-LB2	AMD167	0.0965	0.0022239	0.0075	0.0007413	0.027	0.0014826	0.0105	0.0007413	0.0265	0.0022239	0.048	0.0014826	0.0402734	0.00144785	0.00772656	0.00293045	superadditive
Acidovorax	sp.	GW101-3H11	AMD169	0.104	0.036454	0.01	0.0044478	0.049	0.0311346	0.019	0.0029652	0.039	0.0118608	0.04125	0.00926625	0.0490625	0.0178088	-0.0078125	0.027075	additive
Xylophilus	ampelinus	GW821-FHT01B05	AMD1705	0.0535	0.0274281	0.012	0.0103782	0.0485	0.0051891	0.033	0.007413	0.003	0.0044478	0.04	0.00037065	0.0332266	0.0137488	0.00677344	0.0141194	additive
Hydrogenophaga	sp.	GW460-11-11-14-LB1	AMD171	0.132	0.0059304	0.0158515	0.00645152	0.043036	0.0252042	0.059	0.0059304	0.0275	0.0044478	0.059	0.00784881	0.0671824	0.00799031	-0.00818239	0.0158391	additive
Pseudomonas	fluorescens	FW300-N1B4	AMD173	0.1745	0.0081543	0.159	0.0311346	0.129	0.014826	0.078	0.0088956	0.21	0.0133434	0.154	0.0133434	0.145891	0.0146638	0.00810938	0.0280072	additive
Pseudomonas	fluorescens	FW300-N2E2	AMD174	0.1445	0.0126021	0.106	0.0111195	0.095	0.0103782	0.0735	0.0200151	0.169	0.0355824	0.098	0.0237216	0.115594	0.0164013	-0.0175937	0.0401229	additive
Cupriavidus	basilensis	4G11	AMD202	0.248	0.0103782	0.0835	0.022239	0.2355	0.0289107	0.128	0.0237216	0.074	0.0289107	0.203	0.0555975	0.161617	0.0203626	0.0413828	0.0759601	additive
Caulobacter	segnis	GW822-FHT02A07	AMD2042	0.127	0.0103782	0.047	0.0029652	0.074	0.0044478	0.074	0.0088956	0.106	0.0059304	0.129	0.0133434	0.0881563	0.00725084	0.0408437	0.0205942	superadditive
Pseudomonas	fluorescens	GW456-L13	AMD442	0.18	0.0504084	0.057	0.0118608	0.145	0.0103782	0.104	0.0192738	0.137	0.007413	0.12775	0.0170499	0.125562	0.0251115	0.0021875	0.0421614	additive
Rhodanobacter	denitrificans	FW104-10B1	AMD514	0.099	0.00333585	0.0105	0.0014826	0.013	0.00259455	0.00975	0.0014826	0.066	0.0014826	0.049	0.0084014	0.0443125	0.00218336	0.0046875	0.0105848	additive
Pedobacter	sp.	GW460-11-11-14-LB5	AMD557	0.072	0.0029652	0.009	0.0014826	0.009	0	0.022	0.0029652	0.1235	0.0155673	0.059	0.0022239	0.0444609	0.00369492	0.0145391	0.00591882	superadditive
Serratia	liquefaciens	MT49	AMD560	0.1095	0.0007413	0.123	0	0.085	0.0014826	0.047	0.0059304	0.245	0.0044478	0.133	0.0029652	0.108969	0.00236289	0.0240313	0.00532809	superadditive
Pantoea	sp.	MT58	AMD561	0.095	0.0014826	0.08	0.0029652	0.065	0	0.046	0	0.218	0.0029652	0.12	0.0014826	0.0896406	0.00143627	0.0303594	0.00291887	superadditive
Delftia	sp.	GW456-R20	AMD66	0.206	0.0014826	0.061	0.0266868	0.145	0	0.101	0.0059304	0.088	0.0652344	0.14275	0.00926625	0.128453	0.0149187	0.0142969	0.0241849	additive
Pseudomonas	sp.	FW300-N2E3	AMD891	0.204	0.0088956	0.14	0.0177912	0.1495	0.0007413	0.1055	0.0126021	0.294	0.0029652	0.195	0.0200151	0.169258	0.0102276	0.0257422	0.0302427	additive
Pseudomonas	sp.	FW300-N2C3	AMD892	0.137	0.0118608	0.084	0.0014826	0.098	0.0029652	0.073	0.0044478	0.1795	0.0111195	0.117	0.0029652	0.109789	0.00668328	0.00721094	0.00964848	additive
Patulibacter	sp.	L1B01	BSC1	0.03925	0.0059304	0.00775	0.00185325	0.0115	0.0007413	0.03075	0.0007413	0.138	0.0044478	0.0355	0.0059304	0.038	0.00301153	-0.0025	0.00894193	additive
Williamsia	sp.	L1B45	BSC14	0.087	0.0170499	0.076	0.0177912	0.078	0.037065	0.078	0.0266868	0.189	0.127504	0.12	0.0037065	0.0925156	0.0338913	0.0274844	0.0375978	additive
Bosea	sp.	L1B56	BSC18	0.035	0.0103782	0.003	0.0029652	0.025	0.0177912	0.0215	0.0022239	0.005	0.0029652	0.0335	0.0111195	0.02025	0.00671803	0.01325	0.0178375	additive
Williamsia	sp.	L1D06	BSC19	0.045	0.0022239	0.015	0.0088956	0.018	0.0029652	0.026	0.0103782	0.067	0.0830256	0.038	0.007413	0.0331406	0.0146407	0.00485938	0.0220537	additive
Pseudarthrobacter	sp.	L1D14	BSC20	0.18	0.0859908	0.1435	0.0229803	0.056	0.014826	0.0795	0.0318759	0.227	0.059304	0.129	0.0311346	0.138469	0.047976	-0.00946875	0.0791106	additive
Pseudarthrobacter	sp.	L1D33	BSC23	0.138	0.0088956	0.132	0.0044478	0.084	0.0029652	0.027	0.0029652	0.233	0.0118608	0.153	0.0044478	0.113422	0.00611572	0.0395781	0.0105635	superadditive
Bacillus	mycoides	D1B11	BSC38	0.2075	0.0096369	0.03	0.0355824	0.026	0.0252042	0.036	0.0177912	0.184	0.207564	0.093	0.0229803	0.103375	0.040702	-0.010375	0.0636823	additive
Methylorubrum	extorquens	D1B20	BSC39	0.151	0.0029652	0.052	0.059304	0.106	0.0919212	0.133	0.0244629	0.054	0.0726474	0.131	0.0437367	0.109313	0.0380148	0.0216875	0.0817515	additive
Bradyrhizobium	sp.	D2B31	BSC63	0.082	0.0014826	0.012	0.0029652	0.092	0.014826	0.056	0.0037065	0.047	0.0340998	0.076	0.0044478	0.0574531	0.00738983	0.0185469	0.0118376	superadditive
Bacillus	mycoides	D2B56	BSC67	0.16575	0.0151967	0.0085	0.0096369	0.0045	0.0022239	0.014	0.007413	0.005	0	0.171	0.0711648	0.0581953	0.00895351	0.112805	0.0801183	superadditive
Pseudarthrobacter	sp.	L1B36	BSC9	0.185	0.0059304	0.137	0.0340998	0.093	0.037065	0.119	0.0037065	0.286	0.0770952	0.20425	0.0111195	0.158984	0.0227255	0.0452656	0.033845	superadditive
Escherichia	coli	BW25113	BW25113	0.064	0.0281694	0.077	0.0229803	0.0635	0.0111195	0.018	0.0051891	0.124	0.0140847	0.144667	0.0007413	0.0618516	0.0178839	0.0828151	0.0186252	superadditive
Cellulomonas	sp.	EB106-03-03-XG116	ES1	0.00925	0.00111195	0.0255	0.0037065	0.0105	0.0007413	0.0095	0.0007413	0.158	0.0874734	0.056	0.0022239	0.0292734	0.0109921	0.0267266	0.013216	superadditive
Ensifer	sp.	EB106-05-01-XG146	ES10	0.193	0.0059304	0.181	0.0103782	0.114	0.0088956	0.148	0.007413	0.256	0.0059304	0.2005	0.0037065	0.177375	0.00759833	0.023125	0.0113048	superadditive
Sinorhizobium	sp.	EB106-03-01-XG145	ES11	0.1725	0.0155673	0.149	0.0014826	0.078	0.0177912	0.10925	0.0151967	0.2605	0.0155673	0.1635	0.0333585	0.150836	0.0126368	0.0126641	0.0459953	additive
Cellulosimicrobium	sp.	EB106-03-01-XG111	ES2	0.1105	0.0163086	0.115	0.014826	0.052	0.0029652	0.0285	0.0044478	0.242	0.0044478	0.1885	0.014826	0.0989687	0.0102624	0.0895313	0.0250884	superadditive
Cellulosimicrobium	sp.	EB106-02-02-XG177	ES3	0.072	0.0081543	0.133	0.0014826	0.045	0.0133434	0.025	0	0.256	0.0014826	0.149	0.014826	0.0907656	0.00449413	0.0582344	0.0193201	superadditive
Microbacterium	sp.	EB106-02-03-XG61	ES4	0.0755	0.0140847	0.015	0.000822825	0.058	0.0277809	0.017629	0.0172411	0.136	0.0597338	0.101137	0.00704235	0.052501	0.0184637	0.048636	0.025506	superadditive
Brevibacillus	sp.	EB106-03-03-XG118	ES5	0.0695	0.0526323	0.049	0.0088956	0.034	0.0044478	0.119	0.0051891	0.041	0.0014826	0.1255	0.0155673	0.0703906	0.0203394	0.0551094	0.0359067	superadditive
Lysinibacillus	sp.	EB106-08-03-XG54	ES6	0.137	0.0237216	0.019	0.0059304	0.114	0.0103782	0.044	0.0118608	0.203	0.0014826	0.143	0.0029652	0.0926406	0.0129727	0.0503594	0.0159379	superadditive
Lysinibacillus	sp.	EB106-09-02-XG168	ES7	0.136	0.0214977	0.046	0.0044478	0.082	0.014826	0.023	0.00587403	0.045	0.007413	0.10275	0.0051891	0.0722031	0.0115919	0.0305469	0.016781	superadditive
Paenibacillus	sp.	EB106-05-06-XG162	ES8	0.0075	0.0007413	0.032	0	0.007	0.0014826	0.006	0.0014826	0.1285	0.0630105	0.024	0.0059304	0.0256641	0.00765624	-0.00166406	0.0135866	additive
Ralstonia	sp.	EB106-05-01-XG147	ES9	0.252	0.0014826	0.0405	0.0111195	0.1845	0.0214977	0.0865	0.0066717	0.1175	0.0155673	0.1585	0.0363237	0.142266	0.00861761	0.0162344	0.0449413	additive
Escherichia	coli	MG1655	MG1655	0.062	0.0007413	0.058	0.0022239	0.049	0.0088956	0.043	0.0274281	0.131	0.0044478	0.1215	0.0081543	0.0625	0.00903459	0.059	0.0171889	superadditive
Pseudarthrobacter	chlorophenolicus	DSM 12829	RRN1	0.2145	0.0066717	0.1785	0.0214977	0.177	0.0088956	0.122	0.0088956	0.349	0.0029652	0.218	0.0059304	0.194109	0.0103087	0.0238906	0.0162391	superadditive
Mycolibacterium	chubuense	DSM 44219	RRN16	0.032147	0.00466571	0.019	0.0025797	0.0684419	0.039375	0.047702	0.0484839	0.25925	0.0263164	0.1415	0.0237993	0.061969	0.0213283	0.079531	0.0451277	superadditive
Arthrobacter	sp.	DSM 22572	RRN2	0.2225	0.0022239	0.183	0.0044478	0.1695	0.0066717	0.16	0.0133434	0.4035	0.0007413	0.222	0.0029652	0.212234	0.00581457	0.00976562	0.00877977	superadditive
Priestia	megaterium	QM B1551	RRN9	0.1175	0.0051891	0.0125	0.0007413	0.1025	0.0244629	0.0365	0.0051891	0.308	0.0029652	0.271	0.0607866	0.0934766	0.00608098	0.177523	0.0668676	superadditive
Brevundimonas	sp.	GW456-12-10-14-LB3	SC1	0.124	0.0118608	0.023	0.0044478	0.023	0.0103782	0.03	0.0103782	0.037	0.007413	0.1085	0.0137141	0.0578437	0.00921992	0.0506562	0.022934	superadditive
Cupriavidus	sp.	GW460-LB6	SC2	0.3	0.0044478	0.096	0.0088956	0.24	0.0281694	0.184	0.0266868	0.096	0.0459606	0.21675	0.0185325	0.1975	0.0181155	0.01925	0.036648	additive
Microbacterium	sp.	FW305-3-2-15-F-LB2	SC3	0.0735	0.0081543	0.028	0.0014826	0.0825	0.0007413	0.04	0.0029652	0.208	0.0059304	0.1075	0.0051891	0.0708672	0.00434355	0.0366328	0.00953265	superadditive
Pedobacter	sp.	GW460-11-11-14-TSB4	SC4	0.072	0	0.0125	0.0037065	0.01	0.0014826	0.022	0.0014826	0.1205	0.0155673	0.062	0.0044478	0.0450078	0.00304628	0.0169922	0.00749408	superadditive
Variovorax	sp.	GW458-12-9-14-LB2	SC5	0.1175	0.0126021	0.077	0.0059304	0.07	0.0014826	0.0595	0.0051891	0.102	0.0044478	0.102	0.0088956	0.08725	0.00718134	0.01475	0.0160769	additive
Lysobacter	sp.	OAE881	SG1	0.1435	0.0103782	0.0095	0.0037065	0.0135	0.0014826	0.015	0.0111195	0.079	0.0096369	0.0905	0.0096369	0.0607891	0.00805005	0.0297109	0.017687	superadditive
Rhodococcus	sp.	OAS809	SG10	0.15	0.007413	0.055	0.0103782	0.108	0.007413	0.063	0.0007413	0.266	0.0118608	0.115	0.0163086	0.115562	0.00688019	-0.0005625	0.0231888	additive
Paenibacillus	sp.	OAE614	SG12	0.0135	0.0007413	0.017	0.0059304	0.019	0.0014826	0.02	0.0059304	0.033	0.0207564	0.047	0.007413	0.018625	0.00544392	0.028375	0.0128569	superadditive
Gottfriedia	sp.	OAE603	SG13	0.058	0.044478	0.005	0.0014826	0.005	1.54314e-17	0.008	0.0029652	0.066	0.0029652	0.0645	0.0029652	0.0289844	0.0152893	0.0355156	0.0182545	superadditive
Methylobacterium	sp.	OAE515	SG14	0.10725	0.0200151	0.0175	0.0185325	0.211	0.0481845	0.08075	0.0137141	0.0445	0.0541149	0.073	0.0163086	0.0854766	0.0249262	-0.0124766	0.0412348	additive
Arthrobacter	sp.	OAP107	SG15	0.187	0.0059304	0.059	0.0014826	0.177	0.014826	0.1135	0.0214977	0.364	0.0044478	0.1875	0.0155673	0.158891	0.00966007	0.0286094	0.0252274	superadditive
Brevibacillus	sp.	OAP136	SG16	0.1	0.0177912	0.038	0.0044478	0.05	0.0281694	0.074	0.0163086	0.066	0.0207564	0.11525	0.0129727	0.07075	0.0159611	0.0445	0.0289339	superadditive
Paraburkholderia	graminis	OAS925	SG2	0.165	0.0088956	0.116	0.0088956	0.139	0.0237216	0.092	0.0029652	0.233	0.0177912	0.16425	0.0229803	0.140625	0.0100076	0.023625	0.0329878	additive
Variovorax	sp.	OAS795	SG3	0.0865	0.0244629	0.025	0.0029652	0.069	0.0103782	0.0855	0.0037065	0.041	0.022239	0.08	0.014826	0.0659062	0.0127874	0.0140938	0.0276134	additive
Chitinophaga	sp.	OAE865	SG4	0.128	0.0007413	0.019	0.0088956	0.014	0	0.015	0.0029652	0.206	0.0163086	0.094	0.014826	0.0719687	0.00470262	0.0220312	0.0195286	superadditive
Niastella	sp.	OAS944	SG5	0.027	0.0200151	0.009	0.0037065	0.0065	0.0051891	0.01275	0.0203858	0.1295	0.0252042	0.053	0.0029652	0.0284688	0.0154862	0.0245313	0.0184514	superadditive
Mucilaginibacter	sp.	OAE612	SG6	0.096	0.007413	0.019	0.0044478	0.013	0.0044478	0.011	0.0014826	0.17	0.014826	0.091	0.0133434	0.0569219	0.00576824	0.0340781	0.0191116	superadditive
Rhizobium	sp.	OAE497	SG7	0.118	0.0044478	0.0905	0.0648637	0.06875	0.0096369	0.07075	0.0100076	0.26175	0.0214977	0.1575	0.007413	0.110508	0.0214861	0.0469922	0.0288991	superadditive
Allobosea	sp.	OAE506	SG8	0.044	0.0007413	0.0155	0.0118608	0.057	0.0207564	0.079	0.00926625	0.009	0.0014826	0.075	0.0192738	0.0441094	0.00757516	0.0308906	0.026849	superadditive
Microlunatus	flavus	DSM 27985	TS10	0.0085	0.0111195	0.0105	0.0037065	0.01	0.0118608	0.017	0.0066717	0.039	0.0504084	0.041	0.0237216	0.0145625	0.0127643	0.0264375	0.0364859	additive
Lentzea	jiangxiensis	DSM 45855	TS15	0.01275	0.0174205	0.00425	0.0114901	0.0115	0.0177912	0.0135	0.0044478	0.08375	0.030764	0.0195	0.0046949	0.018707	0.0143801	0.000792969	0.019075	additive
Peribacillus	huizhouensis	DSM 105481	TS16	0.0435	0.0007413	0.0695	0.0066717	0.026	0.0044478	0.00975	0.00259455	0.19125	0.0796898	0.084	0.0014826	0.0549961	0.0115423	0.0290039	0.0130249	superadditive
Microvirga	zambiensis	DSM 28907	TS18	0.055	0.014826	0.016	0.007413	0.077	0.0066717	0.083	0.0118608	0.1615	0.0044478	0.125	0.00555975	0.0675234	0.0104361	0.0574766	0.0159959	superadditive
Bradyrhizobium	japonicum	DSM 30140	TS19	0.103	0.0007413	0.012	0.0059304	0.13	0.0014826	0.0615	0.0051891	0.087	0.0022239	0.08375	0.00333585	0.0739219	0.0032316	0.00982813	0.00656745	superadditive
Microbacterium	ginsengisoli	DSM 18659	TS2	0.0965	0.0541149	0.05625	0.0100076	0.096	0	0.05125	0.00185325	0.1745	0.0407715	0.08825	0.00926625	0.0848594	0.0240228	0.00339062	0.033289	additive
Rhizobacter	fulvus	DSM 19916	TS22	0.052	0.0266868	0.018	0.0014826	0.067	0.0289107	0.007	0.0014826	0.046	0.0066717	0.071	0.0441073	0.0342969	0.0129264	0.0367031	0.0570338	additive
Xenophilus	arseniciresistans	DSM 107086	TS24	0.044	0.0044478	0.019	0	0.048	0.0014826	0.0445	0.014826	0.007	0.0022239	0.0465	0.0037065	0.0350469	0.00550184	0.0114531	0.00920834	superadditive
Pseudomonas	soli	DSM 28043	TS25	0.10775	0.0270575	0.1135	0.0192738	0.09025	0.0122314	0.08925	0.0114901	0.09525	0.00037065	0.1245	0.00111195	0.101102	0.0169225	0.0233984	0.0180344	superadditive
Zhihengliuella	flava	DSM 26152	TS3	0.03	0.029652	0.00375	0.00481845	0.007	0.0096369	0.004	0.0014826	0.0055	0.0096369	0.12025	0.0088956	0.0125625	0.012799	0.107688	0.0216946	superadditive
Nakamurella	panacisegetis	DSM 26919	TS7	0.038	0.0051891	0.012	0.0155673	0.04	0.0163086	0.0345	0.0037065	0.262	0.0103782	0.1125	0.0107489	0.0561562	0.00887243	0.0563437	0.0196213	superadditive
Nocardioides	aequoreus	DSM 21547	TS8	0.093	0.0852495	0.05275	0.0244629	0.1065	0.111936	0.10475	0.0478138	0.08775	0.0315052	0.1195	0.0811724	0.0880352	0.0596341	0.0314648	0.140806	additive
