## Supplementary Table 9 for "Diverse bacteria exhibit superadditive growth on mixed classes of carbon sources"

### Sheet: Sheet1
Supplementary Table 9. Top ten Kegg Orthologs by mean importance in the random forest model.
KO ID	Mean importance	Description	Enriched_in
K01812	0.0577233	uxaC; glucuronate isomerase [EC:5.3.1.12]	Superadditive
K06991	0.0411628	Uncharacterized protein	Additive
K09931	0.0365662	Uncharacterized protein	Additive
K01501	0.0291536	Nitrilase	Additive
K14340	0.027564	Mannosyltransferase [EC:2.4.1.-]	Additive
K03404	0.0222219	chlD, bchD; magnesium chelatase subunit D [EC:6.6.1.1]	Additive
K02230	0.0211423	cobN; cobaltochelatase CobN [EC:6.6.1.2]	Additive
K16052	0.021131	ynaI, mscMJ; MscS family membrane protein	Superadditive
K02564	0.0203022	nagB, GNPDA; glucosamine-6-phosphate deaminase [EC:3.5.99.6]	Superadditive
K16168	0.0184988	bpsB, srsB; methyltransferase	Superadditive
